# Deciphering the genetic diversity of landraces with high-throughput SNP genotyping of DNA bulks: methodology and application to the maize 50k array

**DOI:** 10.1101/2020.05.19.103655

**Authors:** Mariangela Arca, Tristan Mary-Huard, Brigitte Gouesnard, Aurélie Bérard, Cyril Bauland, Valérie Combes, Delphine Madur, Alain Charcosset, Stéphane D. Nicolas

## Abstract

Genebanks harbor original landraces carrying many original favorable alleles for mitigating biotic and abiotic stresses. Their genetic diversity remains however poorly characterized due to their large within genetic diversity. We developed a high-throughput, cheap and labor saving DNA bulk approach based on SNP Illumina Infinium HD array to genotype landraces. Samples were gathered for each landrace by mixing equal weights from young leaves, from which DNA was extracted. We then estimated allelic frequencies in each DNA bulk based on fluorescent intensity ratio (FIR) between two alleles at each SNP using a two step-approach. We first tested either whether the DNA bulk was monomorphic or polymorphic according to the two FIR distributions of individuals homozygous for allele A or B, respectively. If the DNA bulk was polymorphic, we estimated its allelic frequency by using a predictive equation calibrated on FIR from DNA bulks with known allelic frequencies. Our approach: (i) gives accurate allelic frequency estimations that are highly reproducible across laboratories, (ii) protects against false detection of allele fixation within landraces. We estimated allelic frequencies of 23,412 SNPs in 156 landraces representing American and European maize diversity. Modified Roger’s genetic Distance between 156 landraces estimated from 23,412 SNPs and 17 SSRs using the same DNA bulks were highly correlated, suggesting that the ascertainment bias is low. Our approach is affordable, easy to implement and does not require specific bioinformatics support and laboratory equipment, and therefore should be highly relevant for large-scale characterization of genebanks for a wide range of species.
