## Supplementary material for "Deciphering the genetic diversity of landraces with high-throughput SNP genotyping of DNA bulks: methodology and application to the maize 50k array": Suplementary Table 4

Accession code	Accession name	Sample	Common Name	Duplicated
Ant1	ANTI3	DivZea-050712-P1-G12		N
Arg10	PPS920	WG0109808-DNAB05	Balsa	N
Arg5	ARGE 306	ARGE306	ROSARINI	N
Arg6	ARGE 472	ARGE472	ALTIPLANO	N
Arg7	ARGE486	WG0109808-DNAH05	Cuarento Cateto	N
Arg8	ARGE564	WG0109808-DNAG05	Cateto Amarillo	N
Aus7	IPK60	WG0109808-DNAB01	Vorarlberger Weisser	N
Aus8	PPS58	DivZea-050712-P1-A01	Schindelmeiser	N
Bar1	BARB5	DivZea-050712-P1-G04	Coastal Tropical Flint	N
Bol16	BOLI711	DivZea-050712-P1-F12	Perola	N
Bol19	BOZM0214	DivZea-050712-P1-G01	Uchuquilla	N
Bra2	BRAZ 2441	BRAZ2441	Cateto Paulista Grosso (Cateto Grosso)	N
Bra4	BRAZ 60	BRAZ60	Cateto Grande	N
Bul3	PPS525	WG0109808-DNAD01	Manolovo	N
Can5	PI401757	WG0109808-DNAB07	Gaspe Flint	N
Can6	PI214189	DivZea-050712-P1-E07	Falconer	N
Can7	Ames2755	WG0109808-DNAD06	Canada Yellow Flint	N
Chi11	PPS941	WG0109808-DNAF05	Curacalco	N
Chi12	PPS949	WG0109808-DNAD05	Conaripe Choshuenco	N
Chi13	PPS961	WG0109808-DNAE05	Choshuenco Aesa	N
Chi5	CHZM 08 060	CHZM08060	CURAGUA	N
Chi9	PPS938	WG0109808-DNAC05	Salta Lomocura	N
Col22	ANTI392	DivZea-050712-P1-F10	Amagaceno	N
Cos2	CRIC166	DivZea-050712-P1-F07	Salvadoreno	N
Cub2	CUBA12	WG0109808-DNAB09	Cuban_Flint	N
Cub3	CUBA44	DivZea-050712-P1-G08	Cuban_Flint	N
Cub4	CUBA54	WG0109808-DNAA09	Chandelle	N
Cub5	CUBA63	DivZea-050712-P1-G09	Cuban_Flint	N
Cze3	PPS462	DivZea-050712-P1-A03	Stupicka_Rana	N
Cze5	RYS2	WG0109808-DNAF01	Slovenska Zlta	O
Cze5	RYS2	WG0109808-DNAE01	Slovenska Zlta	O
Dom1	RDOM270	DivZea-050712-P1-G03	Chandelle	N
Ecu16	ECUA617	DivZea-050712-P1-F11	Tusilla	N
Ecu17	ECUA696	WG0109808-DNAH08	Canguil	N
Fra1	PPS1012	DivZea-050712-P1-B12	Ratenelle	N
Fra10	PPS631	DivZea-050712-P1-C09	St Pantaleon	N
Fra14	PPS5	DivZea-050712-P1-B10	Wantzenau	N
Fra19	PPS10	DivZea-050712-P1-C05	Estarvielle	N
Fra2	PPS15	WG0109808-DNAG03	Lacaune	N
Fra20	PPS11	DivZea-050712-P1-C06	Sost	N
Fra21	PPS14	DivZea-050712-P1-C07	Massat	N
Fra23	PPS22	DivZea-050712-P1-C08	Esterre	N
Fra24	PPS23	WG0109808-DNAF03	Laruns	N
Fra27	PPS639	WG0109808-DNAE03	Millette du Lauragais	N
Fra28	PPS641	WG0109808-DNAD03	Grand Roux Basque	N
Fra29	PPS668	DivZea-050712-P1-C01	Millette Montagne Noire	N
Fra3	PPS17	DivZea-050712-P1-C02	Barisis	N
Fra4	PPS19	DivZea-050712-P1-C03	Liesse	N
Fra7	PPS474	DivZea-050712-P1-B11	Ain	N
Gdp1	DES103	DivZea-050712-P1-H09	Early Caribbean	N
Gdp8	MGA235	DivZea-050712-P1-H10	Early Caribbean	N
Gdp9	STB073	WG0109808-DNAF09	Chandelle	N
Ger10	IPK9	DivZea-050712-P1-A09	Pautzfelder	N
Ger11	IPK242	DivZea-050712-P1-A06	Mecklenburger	N
Ger2	Pionner	WG0109808-DNAG01	Jaune de bade	N
Ger4	IPK15	DivZea-050712-P1-A07	Caspersmeyer_II	N
Ger5	IPK158	DivZea-050712-P1-A04	Mahndorfer	N
Ger6	IPK239	DivZea-050712-P1-A08	Strenzfelder	N
Ger7	IPK26	WG0109808-DNAH01	Rimpaus_Binder	N
Ger8	IPK25	DivZea-050712-P1-A11	Dr._Delliles_K�rnermais	N
Ger9	IPK6	DivZea-050712-P1-A10	Terras Binder	N
Gua12	GUAT36	DivZea-050712-P1-F05	San Marceno	N
Gua13	GUAT45	WG0109808-DNAE08	Oloton	N
Gua14	GUAT527	DivZea-050712-P1-F04	Quicheno early	N
Hun1	PPS140	DivZea-050712-P1-C10	Foldeaki Corne	N
Hun2	PPS151	WG0109808-DNAH03	Martonvasari	O
Hun2	PPS151	WG0109808-DNAA04	Martonvasari	O
Hun3	PPS458	DivZea-050712-P1-C11	Iregszemscei 12 hetes	N
Hun4	PPS534	WG0109808-DNAB04	Magyarovari	O
Hun4	PPS534	WG0109808-DNAC04	Magyarovari	O
Ita1	PPS115	WG0109808-DNAG04	Marano	N
Ita10	VA145	DivZea-050712-P1-D01	Nostrano Quarantino	N
Ita13	VA469	WG0109808-DNAD04	Trecchinese di Lagonegro	N
Ita15	VA563	DivZea-050712-P1-D02	Locale di Macerata	N
Ita16	VA565	DivZea-050712-P1-D07	Cinquantino_di_Montagnana	N
Ita2	PPS116	DivZea-050712-P1-D03	VA204 Spezia	N
Ita3	PPS187	DivZea-050712-P1-D04	VA1 Ott Tortonese	N
Ita4	PPS381	DivZea-050712-P1-D06	VA46 Quarantino_Famiglia	N
Ita6	PPS686	WG0109808-DNAF04	VA5 Nostrano dell Isola	O
Ita6	PPS686	WG0109808-DNAE04	VA5 Nostrano dell Isola	O
Ita7	PPS687	DivZea-050712-P1-D05	VA20 Pignoletto	N
Ita8	PPS735	DivZea-050712-P1-D08	VA84 Cinquantino_Rosso	N
Ita9	VA136	DivZea-050712-P1-C12	Nostrano di Bolzano	N
Mex12	CHIH38	WG0109808-DNAD08	Apachito	N
Mex13	CHIS104	DivZea-050712-P1-H04	Zapalote Grande	N
Mex14	CHIS63	DivZea-050712-P1-H06	Tepecintle	N
Mex18	JALI102	DivZea-050712-P1-H03	Tabloncillo	N
Mex19	JALI71	DivZea-050712-P1-H01	Harinoso de Ocho Occidentales	N
Mex22	MEXI3	WG0109808-DNAC08	Conico	N
Mex24	MEXI7	DivZea-050712-P1-F03	Cacahuacintle	N
Mex27	NAYA24	WG0109808-DNAC09	Harinoso de Ocho	N
Mex29	NAYA39	DivZea-050712-P1-H02	Reventador	N
Mex31	OAXA50	DivZea-050712-P1-H05	Zapalote Chico	N
Mex33	PI217413	WG0109808-DNAE09	Zapalote Chico	N
Mex34	PUEB70	DivZea-050712-P1-F01	Conico	N
Mex35	PUEB91	DivZea-050712-P1-F02	Arrocillo Amarillo	N
Mex36	SINA2	WG0109808-DNAD09	Chapalote	N
Mex8	CHIH150	DivZea-050712-P1-E12	Palomero_Toluqueno	N
Mrt1	MART4	DivZea-050712-P1-G07	Early Caribbean	N
Pan1	PANA168	DivZea-050712-P1-F06	Salvadoreno	N
Par1	PARAGU PG6-56	PARA167	AVATI-PICHINGA	N
Par2	PARAGU CB6-62	PARA183	AVATI-PICHINGA	N
Per10	LIM. 47	PERU590	AMARILLO_L.M.(S.M.)	N
Per13	APUC140	DivZea-050712-P1-F09	Confite Puneno	N
Per14	APUC171	WG0109808-DNAF08	San Geronimo	N
Per16	PERU1303	WG0109808-DNAG08	Confite Morocho	N
Pol1	KRO1	DivZea-050712-P1-D10	Szyldeca	N
Pol2	KRO2	DivZea-050712-P1-D11	Oksonska	N
Pol3	KRO3	WG0109808-DNAH04	Rozyllo	O
Pol3	KRO3	WG0109808-DNAA05	Rozyllo	O
Pol5	PPS448	DivZea-050712-P1-D09	Wielkopolenka	N
Por1	PPS1234	DivZea-050712-P1-D12	Portugal	N
Por10	BPGV 2047	DivZea-050712-P1-H11	MILHO BRANCO PEROLA VERDIAL	N
Por17	BPGV 394	DivZea-050712-P1-H12	MILHO BRANCO	N
Rom1	PPS160	DivZea-050712-P1-E01	Ariesan	N
Sp10	EPZMV173	DivZea-050712-P1-B07	Blanco de Ricote	N
Sp11	EPZMV23	WG0109808-DNAH02	Basto	O
Sp11	EPZMV23	WG0109808-DNAG02	Basto	O
Sp12	PPS770	DivZea-050712-P1-B09	Andaluz ABC	N
Sp13	PPS774	WG0109808-DNAC03	Trimesino ABC	N
Sp15	PPS444	DivZea-050712-P1-B04	Norteno	N
Sp22	PPS979	DivZea-050712-P1-B03	Agraar la Coruna 1	N
Sp25	PPS983	WG0109808-DNAF02	Orense	N
Sp29	EPZMV155	WG0109808-DNAA02	Amarillo de Maranon	N
Sp3	EPZMV310	WG0109808-DNAA03	Andaluz	O
Sp3	EPZMV310	WG0109808-DNAB03	Andaluz	O
Sp31	EPZMV168	WG0109808-DNAB02	Aduna	O
Sp31	EPZMV168	WG0109808-DNAC02	Aduna	O
Sp32	EPZMV171	DivZea-050712-P1-B01	Rojo de Tolosa	N
Sp33	EPZMV232	DivZea-050712-P1-B02	Amarillo Pequeno de Bernedo	N
Sp34	EPZMV70	DivZea-050712-P1-A12	Vasco 1	N
Sp36	PPS986	WG0109808-DNAD02	Orendain	O
Sp36	PPS986	WG0109808-DNAE02	Orendain	O
Sp7	EPZMV337	DivZea-050712-P1-B08	Villamartin	N
Sp8	EPZMV156	DivZea-050712-P1-B05	Amarillo_de_Utrera	N
Sp9	EPZMV159	DivZea-050712-P1-B06	Pabilillo_de_Granada	N
Svt1	SVIN5	DivZea-050712-P1-G05	Coastal Tropical Flint	N
Swi	PPS94	DivZea-050712-P1-A02	Reinthaler	N
Tri1	TRIN6	DivZea-050712-P1-G02	Tuson	N
Ukr1	UKR37	DivZea-050712-P1-E04	Ukraine 1	N
Uru4	URUG 637	URUG637	COLORADO	N
Uru6	URUG8A	DivZea-050712-P1-E05	Cateto Sulino	N
USA10	PI217460	WG0109808-DNAG06	King Philip	O
USA10	PI217460	WG0109808-DNAH06	King Philip	O
USA11	PI401755	WG0109808-DNAA07	Sioux Tribe	N
USA12	PPS1132	WG0109808-DNAC07	Smut Nose	N
USA14	PI213699	WG0109808-DNAD07	Krug Yellow Dent	N
USA16	PI213719	WG0109808-DNAE07	Reids Yellow Dent	N
USA17	PI214295	DivZea-050712-P1-E08	Pride of Saline	N
USA18	PI280061	WG0109808-DNAF07	Lancaster Surecrop	N
USA19	PPS471	WG0109808-DNAG07	Minnesota 13	N
USA20	PI213715	DivZea-050712-P1-E09	Gourdseed Dent	N
USA21	PI269743	DivZea-050712-P1-E10	Shoepeg	N
USA22	PI217410	DivZea-050712-P1-E11	Papago Flour Corn	N
USA23	PI218137	WG0109808-DNAB08	Tesuque Pueblo	N
USA28	PI311237	WG0109808-DNAA08	Hickory King	N
USA3	Ames2749	DivZea-050712-P1-E06	Palmer Rhode Island Flint	N
USA4	Ames2750	WG0109808-DNAA06	Wakefields Rhode Island Flint	N
USA6	Ames2752	WG0109808-DNAC06	Quicks Rhode Island Flint	N
USA8	PI213763	WG0109808-DNAE06	Mandan Blue Flour	N
USA9	PI213793	WG0109808-DNAF06	Assiniboine	N
Ven3	VEN405	DivZea-050712-P1-G10	Tuson	N
Ven6	VENE736	DivZea-050712-P1-G11	Sabanero	N
Vir4	BRVI142	DivZea-050712-P1-G06	Early Caribbean	N
Yug1	MRIZP47	DivZea-050712-P1-E02	Zuti Rani	N
Yug3	MRIZP676	DivZea-050712-P1-E03	Zuti Murt-Optak	N
