## Supplementary Table 5 for "Deciphering the genetic diversity of landraces with high-throughput SNP genotyping of DNA bulks: methodology and application to the maize 50k array"

Sample	Pool	Variety	Accession
WG0128142-DNAD02	Fixation Test	SC-Malawi	SC-Malawi_cim
WG0128141-DNAA07	Fixation Test	C6	C6_inra
WG0128141-DNAE03	Fixation Test	Mo22	Mo22_inra
WG0128141-DNAD08	Fixation Test	D940Y	D940Y_usa
WG0128140-DNAE10	Fixation Test	CML91	CML91_usa
WG0128141-DNAG04	Fixation Test	NC350	NC350_usa
WG0128141-DNAH01	Fixation Test	Ia5pop	Ia5pop_inra
WG0128141-DNAB07	Fixation Test	CH10	CH10_inra
WG0128140-DNAA11	Fixation Test	EA1201	EM1201_inra
WG0128141-DNAA03	Fixation Test	LH52	LH52_inra
WG0128142-DNAA01	Fixation Test	NC13	NC13_inra
WG0128141-DNAD10	Fixation Test	Ky21	Ky21_usa
WG0065680-DNAA02	Fixation Test	A347	A347_inra
WG0008561-DNAG11	Fixation Test	LO11	LO11_inra
WG0008561-DNAF09	Fixation Test	Ia153	Ia153_inra
WG0008561-DNAB10	Fixation Test	K55	K55_inra
WG0008561-DNAC10	Fixation Test	LAN496	LAN496_inra
WG0128141-DNAB04	Fixation Test	NC304	NC304_usa
WG0109806-DNAE01	Fixation Test	EA1197	EM1197_inra
WG0128141-DNAB10	Fixation Test	IL677A	IL677A_usa
WG0128142-DNAA03	Fixation Test	W117Ht	W117Ht_usa
WG0065680-DNAF08	Fixation Test	F61	F61_inra
WG0008561-DNAB11	Fixation Test	Mo15W	Mo15W_inra
WG0008561-DNAC11	Fixation Test	Mo17	Mo17_inra
WG0065680-DNAC02	Fixation Test	A375	A375_inra
WG0008561-DNAA10	Fixation Test	IL14H	IL14H_usa
WG0008561-DNAD11	Fixation Test	MS153	MS153_inra
WG0008561-DNAE11	Fixation Test	Mt42	Mt42_inra
WG0008561-DNAF11	Fixation Test	N16	N16_inra
WG0128140-DNAA01	Fixation Test	N22	N22_inra
WG0128140-DNAB01	Fixation Test	N25	N25_inra
WG0008561-DNAE05	Fixation Test	F281	FV281_inra
WG0128140-DNAG04	Fixation Test	PB80	PB80_inra
WG0065680-DNAD02	Fixation Test	A554	A554_inra
WG0065680-DNAC11	Fixation Test	F810	F810_inra
WG0008561-DNAB03	Fixation Test	FC352	FC352_inra
WG0128140-DNAD01	Fixation Test	NC258	NC258_usa
WG0008561-DNAH05	Fixation Test	F286	FV286_inra
WG0128140-DNAE01	Fixation Test	NC260	NC260_usa
WG0065680-DNAE07	Fixation Test	F476	F476_inra
WG0128140-DNAB02	Fixation Test	NY303	NY303_inra
WG0008561-DNAA02	Fixation Test	FC201	FC201_inra
WG0065680-DNAC04	Fixation Test	C105	C105_inra
WG0065680-DNAB07	Fixation Test	F45	F45_inra
WG0128140-DNAC02	Fixation Test	Oh02	Oh02_inra
WG0065680-DNAA12	Fixation Test	F9003	F9003_inra
WG0128140-DNAD02	Fixation Test	Oh33	Oh33_inra
WG0065680-DNAE02	Fixation Test	A619	A619_inra
WG0065680-DNAF07	Fixation Test	F48	F48_inra
WG0128140-DNAE02	Fixation Test	Oh40B	Oh40B_inra
WG0008561-DNAG06	Fixation Test	F344	FV344_inra
WG0128140-DNAF02	Fixation Test	Oh43	Oh43_inra
WG0065680-DNAC06	Fixation Test	EA1301	EM1301_inra
WG0008561-DNAD02	Fixation Test	FC21	FC21_inra
WG0128140-DNAF03	Fixation Test	Pa36	Pa36_inra
WG0065680-DNAC07	Fixation Test	F47	F47_inra
WG0128140-DNAG03	Fixation Test	Pa374	Pa374_inra
WG0008561-DNAA04	Fixation Test	F10	FV10_inra
WG0128140-DNAH03	Fixation Test	Pa91	Pa91_inra
WG0008561-DNAE01	Fixation Test	F1772	FC1772_inra
WG0008561-DNAE04	Fixation Test	F18	FV18_inra
WG0065680-DNAF02	Fixation Test	A632	A632_inra
WG0065680-DNAB11	Fixation Test	F759	F759_inra
WG0128140-DNAH04	Fixation Test	PB98TR	PB98TR_inra
WG0065680-DNAA08	Fixation Test	F564	F564_inra
WG0128140-DNAG07	Fixation Test	YUBR5	YUBR5_inra
WG0008561-DNAD01	Fixation Test	FC16	FC16_inra
WG0128140-DNAG05	Fixation Test	SDp254	SDp254_inra
WG0128140-DNAF05	Fixation Test	RT9	RT9_inra
WG0008561-DNAC01	Fixation Test	F1571	FC1571_inra
WG0128140-DNAH07	Fixation Test	YUBR6	YUBR6_inra
WG0128140-DNAA06	Fixation Test	Va26	Va26_inra
WG0065680-DNAC12	Fixation Test	F902	F902_inra
WG0065680-DNAG02	Fixation Test	A654	A654_inra
WG0008561-DNAG09	Fixation Test	Ia2132	Ia2132_usa
WG0065680-DNAA05	Fixation Test	CO255	CO255_inra
WG0128140-DNAB06	Fixation Test	W117	W117_inra
WG0128140-DNAD06	Fixation Test	W182B	W182B_inra
WG0008561-DNAF02	Fixation Test	FC24	FC24_inra
WG0128140-DNAE06	Fixation Test	W182E	W182E_inra
WG0128140-DNAF06	Fixation Test	W33	W33_inra
WG0065680-DNAH02	Fixation Test	Ak3	Ak3_inra
WG0128140-DNAG06	Fixation Test	W401	W401_inra
WG0008561-DNAC07	Fixation Test	F355b	FV355b_inra
WG0065680-DNAF04	Fixation Test	CO109	CO109_inra
WG0128140-DNAB07	Fixation Test	W9	W9_inra
WG0065680-DNAG04	Fixation Test	CO114	CO114_inra
WG0128140-DNAC07	Fixation Test	W95115	W95115_inra
WG0128140-DNAF01	Fixation Test	ND1	ND1_inra
WG0128140-DNAD07	Fixation Test	Wf9	Wf9_inra
WG0065680-DNAD05	Fixation Test	D105	D105_inra
WG0128140-DNAE07	Fixation Test	WH	WH_inra
WG0008561-DNAE08	Fixation Test	F74	FV74_inra
WG0128140-DNAF07	Fixation Test	YUBC1a	YUBC1a_inra
WG0008561-DNAB08	Fixation Test	F70	FV70_inra
WG0008561-DNAF08	Fixation Test	F75	FV75_inra
WG0128140-DNAB05	Fixation Test	PLS41	PLS41_inra
WG0008561-DNAA03	Fixation Test	FC30	FC30_inra
WG0065680-DNAA03	Fixation Test	B103	B103_inra
WG0008561-DNAC03	Fixation Test	FC42	FC42_inra
WG0065680-DNAD11	Fixation Test	F816	F816_inra
WG0008561-DNAC09	Fixation Test	F85	FV85_inra
WG0128140-DNAC05	Fixation Test	PLS42	PLS42_inra
WG0008561-DNAF05	Fixation Test	F283	FV283_inra
WG0008561-DNAE07	Fixation Test	F65	FV65_inra
WG0008561-DNAB09	Fixation Test	F83	FV83_inra
WG0008561-DNAD06	Fixation Test	F324	FV324_inra
WG0008561-DNAH06	Fixation Test	F345	FV345_inra
WG0065680-DNAB03	Fixation Test	B104	B104_inra
WG0128140-DNAB03	Fixation Test	P465P	P465P_inra
WG0128140-DNAC06	Fixation Test	W121	W121_inra
WG0128140-DNAE05	Fixation Test	RT10	RT10_inra
WG0065680-DNAE09	Fixation Test	F7012	F7012_inra
WG0128141-DNAF06	Fixation Test	AR210	AR210_inra
WG0128141-DNAB09	Fixation Test	FC13	FC13_inra
WG0128141-DNAF02	Fixation Test	KUI3	KUI3_usa
WG0128140-DNAC09	Fixation Test	CML246	CML246_inra
WG0128141-DNAA10	Fixation Test	I29	I29_usa
WG0128142-DNAH01	Fixation Test	PB40R	PB40R_inra
WG0128142-DNAA02	Fixation Test	PLS14	PLS14_inra
WG0128140-DNAC11	Fixation Test	F2834T	F2834T_usa
WG0128142-DNAD03	Fixation Test	WJ	WJ_inra
WG0128141-DNAA11	Fixation Test	MBS797	MBS797_inra
WG0128141-DNAG10	Fixation Test	LH146	LH146_inra
WG0128141-DNAC08	Fixation Test	CQ502	CQ502_inra
WG0128141-DNAD07	Fixation Test	CL30	CL30_inra
WG0128141-DNAG08	Fixation Test	F7058	F7058_inra
WG0128142-DNAF02	Fixation Test	SG18	SG18-8_usa
WG0128141-DNAC07	Fixation Test	CL18	CL18_inra
WG0128141-DNAB02	Fixation Test	K64R	K64R_cim
WG0128141-DNAC05	Fixation Test	F375	P900COS6_inra
WG0128140-DNAD10	Fixation Test	CML444	CML444_cim
WG0128141-DNAH07	Fixation Test	CMV3	CMV3_usa
WG0128141-DNAE09	Fixation Test	F94	FV94_inra
WG0008561-DNAH09	Fixation Test	IL101	IL101_usa
WG0065680-DNAD03	Fixation Test	B106	B106_inra
WG0065680-DNAE03	Fixation Test	B14a	B14a_inra
WG0065680-DNAF03	Fixation Test	B37	B37_inra
WG0065680-DNAC01	Fixation Test	B73	B73_inra
WG0008561-DNAD08	Fixation Test	F72	FV72_inra
WG0008561-DNAE02	Fixation Test	FC23	FC23_inra
WG0065680-DNAG03	Fixation Test	B84	B84_inra
WG0065680-DNAF05	Fixation Test	D171	D171_inra
WG0008561-DNAA09	Fixation Test	F79	FV79_inra
WG0128140-DNAH06	Fixation Test	W617	W617_inra
WG0128140-DNAA05	Fixation Test	PLS27	PLS27_inra
WG0008561-DNAG08	Fixation Test	F76	FV76_inra
WG0008561-DNAC08	Fixation Test	F71	FV71_inra
WG0128140-DNAH01	Fixation Test	ND33	ND33_inra
WG0008561-DNAH07	Fixation Test	F7	FV7_inra
WG0008561-DNAG07	Fixation Test	F69a	FV69a_inra
WG0065680-DNAH03	Fixation Test	B89	B89_inra
WG0008561-DNAD04	Fixation Test	F160	FV160_inra
WG0008561-DNAH04	Fixation Test	F226	FV226_inra
WG0008561-DNAH08	Fixation Test	F77	FV77_inra
WG0008561-DNAH03	Fixation Test	F1	FV1_inra
WG0008561-DNAC05	Fixation Test	F268	FV268_inra
WG0065680-DNAA01	Fixation Test	38-11	38-11_inra
WG0065680-DNAH05	Fixation Test	EA1027	EM1027_inra
WG0065680-DNAE04	Fixation Test	CL29	CL29_inra
WG0065680-DNAH04	Fixation Test	CO158	CO158_inra
WG0065680-DNAB05	Fixation Test	CO316	CO316_inra
WG0128141-DNAF07	Fixation Test	CM174	CM174_inra
WG0128141-DNAB03	Fixation Test	LP1037	LP1037_inra
WG0128140-DNAF11	Fixation Test	ND246	ND246_usa
WG0128141-DNAC01	Fixation Test	F331	FV331_inra
WG0128141-DNAC02	Fixation Test	KUI11	KUI11_usa
WG0128140-DNAG08	Fixation Test	CML10	CML10_usa
WG0128140-DNAC10	Fixation Test	CML333	CML333_usa
WG0128142-DNAH02	Fixation Test	W103	W103_inra
WG0128141-DNAD02	Fixation Test	KUI3	KUI3-2007_usa
WG0128141-DNAG05	Fixation Test	Tx601	Tx601_usa
WG0128142-DNAE03	Fixation Test	YUZPK107	YUZPK107_inra
WG0128141-DNAH04	Fixation Test	NC352	NC352_usa
WG0128142-DNAC03	Fixation Test	W79A	W79A_inra
WG0128140-DNAH09	Fixation Test	CML277	CML277_usa
WG0128140-DNAD09	Fixation Test	CML247	CML247_usa
WG0128141-DNAA05	Fixation Test	NC354	NC354_usa
WG0128140-DNAB10	Fixation Test	CML287	CML287_usa
WG0128141-DNAE07	Fixation Test	CM105	CM105_inra
WG0128140-DNAB08	Fixation Test	A6	A6_usa
WG0128141-DNAG02	Fixation Test	KUI44	KUI44_usa
WG0128141-DNAF08	Fixation Test	F7022	F7022_inra
WG0128141-DNAA06	Fixation Test	Tzi18	TZI18_usa
WG0065680-DNAB01	Fixation Test	A148	A148_inra
WG0065680-DNAH08	Fixation Test	F64	F64_inra
WG0008561-DNAD10	Fixation Test	LH74	LH74_inra
WG0008561-DNAE10	Fixation Test	LH82	LH82_inra
WG0065680-DNAG05	Fixation Test	DE811	DE811_inra
WG0065680-DNAB06	Fixation Test	EA1163	EM1163_inra
WG0065680-DNAG07	Fixation Test	F496	F496_inra
WG0065680-DNAB08	Fixation Test	F584	F584_inra
WG0065680-DNAD08	Fixation Test	F604	F604_inra
WG0128141-DNAG01	Fixation Test	I137TN	I137TN_usa
WG0128140-DNAA08	Fixation Test	A272	A272_usa
WG0128141-DNAC04	Fixation Test	NC320	NC320_usa
WG0128141-DNAC03	Fixation Test	LP1233	LP1233_inra
WG0128142-DNAB01	Fixation Test	NC201	NC201_inra
WG0128141-DNAD05	Fixation Test	PB100	PB100_inra
WG0128141-DNAF04	Fixation Test	NC348	NC348_usa
WG0128140-DNAE08	Fixation Test	BA90	BA90_inra
WG0128141-DNAB05	Fixation Test	NC7	NC7_inra
WG0128141-DNAH03	Fixation Test	NC298	NC298_usa
WG0128141-DNAC11	Fixation Test	Mo16W	Mo16W_inra
WG0128140-DNAA10	Fixation Test	CML281	CML281_usa
WG0128142-DNAG01	Fixation Test	NDB8	NDB8_inra
WG0128141-DNAD01	Fixation Test	F332	FV332_inra
WG0128141-DNAG09	Fixation Test	GT112	GT112_usa
WG0128141-DNAD09	Fixation Test	F271	FV271_inra
WG0128141-DNAD04	Fixation Test	NC338	NC338_usa
WG0128142-DNAC02	Fixation Test	SC213R	SC213R_usa
WG0128142-DNAE02	Fixation Test	SG1533	SG1533_inra
WG0128141-DNAE01	Fixation Test	F334	FV334_inra
WG0065680-DNAD01	Fixation Test	A188	A188_inra
WG0128140-DNAB04	Fixation Test	PB18	PB18_inra
WG0065680-DNAE08	Fixation Test	F608	F608_inra
WG0065680-DNAG08	Fixation Test	F618	F618_inra
WG0065680-DNAB09	Fixation Test	F670	F670_inra
WG0065680-DNAC09	Fixation Test	F7001	F7001_inra
WG0065680-DNAD09	Fixation Test	F7009	F7009_inra
WG0065680-DNAF09	Fixation Test	F7019	F7019_inra
WG0065680-DNAG09	Fixation Test	F7025	F7025_inra
WG0065680-DNAH09	Fixation Test	F7028	F7028_inra
WG0065680-DNAB10	Fixation Test	F7038	F7038_inra
WG0008561-DNAF03	Fixation Test	FP1	FP1_inra
WG0065680-DNAE10	Fixation Test	F7057	F7057_inra
WG0065680-DNAH06	Fixation Test	F39	F39_inra
WG0128140-DNAE09	Fixation Test	CML254	CML254_usa
WG0128141-DNAH02	Fixation Test	LH181	LH181_inra
WG0128142-DNAC01	Fixation Test	NC222	NC222_inra
WG0128141-DNAF09	Fixation Test	GA219	GA219_inra
WG0128141-DNAA02	Fixation Test	IDS28	IDS28_usa
WG0128141-DNAB01	Fixation Test	EA1712	EM1712_inra
WG0128141-DNAG03	Fixation Test	NC296	NC296_usa
WG0128140-DNAF09	Fixation Test	CML258	CML258_usa
WG0128140-DNAC08	Fixation Test	L256	ARGL256_inra
WG0128141-DNAH09	Fixation Test	HP301	HP301_usa
WG0128141-DNAF01	Fixation Test	H16	H16_cim
WG0128140-DNAF08	Fixation Test	CL187	CL187_usa
WG0128141-DNAD06	Fixation Test	ZN6	ZN6_inra
WG0128142-DNAB03	Fixation Test	W153R	W153R_usa
WG0128141-DNAF03	Fixation Test	N28Ht	N28Ht_usa
WG0128141-DNAA04	Fixation Test	NC300	NC300_usa
WG0128141-DNAE05	Fixation Test	SC55	SC55_usa
WG0065680-DNAG12	Fixation Test	F916	F916_inra
WG0065680-DNAF10	Fixation Test	F7059	F7059_inra
WG0065680-DNAD06	Fixation Test	EA1349	EM1349_inra
WG0128140-DNAF04	Fixation Test	PB79-2	PB79-2_inra
WG0008561-DNAH02	Fixation Test	FC26	FC26_inra
WG0065680-DNAA11	Fixation Test	F752	F752_inra
WG0128140-DNAA02	Fixation Test	NY302	NY302_inra
WG0065680-DNAF11	Fixation Test	F838	F838_inra
WG0065680-DNAC08	Fixation Test	F591	F591_inra
WG0128140-DNAC04	Fixation Test	PB40	PB40_inra
WG0065680-DNAG11	Fixation Test	F888	F888_inra
WG0065680-DNAH11	Fixation Test	F894	F894_inra
WG0008561-DNAG02	Fixation Test	FC25	FC25_inra
WG0065680-DNAD12	Fixation Test	F904	F904_inra
WG0065680-DNAA09	Fixation Test	F657wx	F657wx_inra
WG0128140-DNAH08	Fixation Test	CML239	CML239_inra
WG0128141-DNAB06	Fixation Test	Tzi8	TZI8_usa
WG0128141-DNAE08	Fixation Test	EA1131	EM1131_inra
WG0128140-DNAF10	Fixation Test	Ac7643	CML-P1_cim
WG0128142-DNAD01	Fixation Test	NC250	NC250_usa
WG0128140-DNAA09	Fixation Test	CML243	CML243_inra
WG0128141-DNAD11	Fixation Test	Mo24W	Mo24W_usa
WG0128140-DNAD08	Fixation Test	A441-5	ASP441_usa
WG0128141-DNAB11	Fixation Test	MBS847	MBS847_inra
WG0128141-DNAE10	Fixation Test	Ky228	Ky228_inra
WG0128141-DNAE02	Fixation Test	KUI21	KUI21_usa
WG0128141-DNAA09	Fixation Test	F910	F910_inra
WG0128141-DNAC06	Fixation Test	U267Y	U267Y_usa
WG0128141-DNAG06	Fixation Test	B107	B107_inra
WG0128142-DNAB02	Fixation Test	SA24	SA24_usa
WG0128140-DNAB11	Fixation Test	EA1866	EM1866_inra
WG0128140-DNAG09	Fixation Test	CML261	CML261_usa
WG0128141-DNAH06	Fixation Test	B68	B68_usa
WG0128141-DNAG07	Fixation Test	CM7	CM7_usa
WG0128140-DNAD11	Fixation Test	F44	F44_usa
WG0128140-DNAG10	Fixation Test	EA1070	EM1070_inra
WG0128141-DNAH05	Fixation Test	Tzi10	TZI10_usa
WG0065680-DNAF01	Fixation Test	A3	A3_inra
WG0008561-DNAE03	Fixation Test	FC673	FC673_inra
WG0065680-DNAE12	Fixation Test	F908	F908_inra
WG0065680-DNAD07	Fixation Test	F473	F473_inra
WG0065680-DNAF12	Fixation Test	F912	F912_inra
WG0008561-DNAB02	Fixation Test	FC209	FC209_inra
WG0065680-DNAH12	Fixation Test	F918	F918_inra
WG0008561-DNAD03	Fixation Test	FC46	FC46_inra
WG0008561-DNAF01	Fixation Test	F1819	FC1819_inra
WG0065680-DNAF06	Fixation Test	EA2087	EM2087_inra
WG0128140-DNAE04	Fixation Test	PB57	PB57_inra
WG0128140-DNAC01	Fixation Test	N6	N6_inra
WG0008561-DNAH01	Fixation Test	F1890	FC1890_inra
WG0065680-DNAA07	Fixation Test	F41	F41_inra
WG0128140-DNAH05	Fixation Test	T8	T8_inra
WG0008561-DNAB04	Fixation Test	F113	FV113_inra
WG0065680-DNAA10	Fixation Test	F7032	F7032_inra
WG0008561-DNAF04	Fixation Test	F181	FV181_inra
WG0065680-DNAC05	Fixation Test	CoeSt6	CoeSt6_inra
WG0008561-DNAG04	Fixation Test	F218	FV218_inra
WG0128140-DNAA03	Fixation Test	P39	P39_usa
WG0008561-DNAA05	Fixation Test	F230	FV230_inra
WG0008561-DNAH10	Fixation Test	LO33	LO33_inra
WG0065680-DNAG01	Fixation Test	A310	A310_inra
WG0008561-DNAG10	Fixation Test	LO32	LO32_inra
WG0008561-DNAB05	Fixation Test	F252	FV252_inra
WG0008561-DNAD05	Fixation Test	F277	FV277_inra
WG0008561-DNAG05	Fixation Test	F284	FV284_inra
WG0008561-DNAA06	Fixation Test	F288	FV288_inra
WG0008561-DNAB06	Fixation Test	F292	FV292_inra
WG0008561-DNAC06	Fixation Test	F317	FV317_inra
WG0008561-DNAE06	Fixation Test	F330	FV330_inra
WG0008561-DNAF06	Fixation Test	F335	FV335_inra
WG0065680-DNAH01	Fixation Test	A340	A340_inra
WG0065680-DNAC10	Fixation Test	F7048	F7048_inra
WG0008561-DNAA07	Fixation Test	F353	FV353_inra
WG0008561-DNAB07	Fixation Test	F354	FV354_inra
WG0008561-DNAD07	Fixation Test	F356	FV356_inra
WG0008561-DNAD09	Fixation Test	H95	H95_usa
WG0008561-DNAE09	Fixation Test	H99	H99_inra
WG0109806-DNAB01	Fixation Test	F471	F471_inra
WG0109806-DNAA01	Fixation Test	Du101	Du101_inra
WG0109806-DNAC01	Fixation Test	F11	FV11_inra
WG0128141-DNAE06	Fixation Test	Ac7729	CML-P2_cim
WG0128142-DNAF03	Fixation Test	I205	I205_usa
WG0128142-DNAE01	Fixation Test	ND30	ND30_inra
WG0128142-DNAG11	Pool Tropical	EA1433	EM1433_inra
WG0128142-DNAH11	Pool Tropical	M37W	M37W_usa
WG0096836-DNAH12	Pool Tropical	NYS302	NYS302_inra
WG0096836-DNAG12	Pool Flint	F2	FV2_inra
WG0096836-DNAG04	Pool Flint	EP1	EP1_inra
WG0096836-DNAH09	Pool Flint	LO3	LO3_inra
